# Prediction of brain age using structural magnetic resonance imaging: A comparison of accuracy and test-retest reliability of publicly available software packages

**DOI:** 10.1101/2023.01.26.525514

**Authors:** Ruben P. Dörfel, Joan M. Arenas-Gomez, Patrick M. Fisher, Melanie Ganz, Gitte M. Knudsen, Jonas Svensson, Pontus Plavén-Sigray

## Abstract

**Background:** Brain age prediction algorithms using structural magnetic resonance imaging (MRI) aim to assess the biological age of the human brain. The difference between a person’s chronological age and the estimated brain age is thought to reflect deviations from a normal aging trajectory, indicating a slower, or accelerated, biological aging process. Several pre-trained software packages for predicting brain age are publicly available. In this study, we perform a head-to-head comparison of such packages with respect to 1) predictive accuracy, 2) test-retest reliability, and 3) the ability to track age progression over time.

**Methods:** We evaluated the six brain age prediction packages: brainageR, DeepBrainNet, brainage, ENIGMA, pyment, and mccqrnn. The accuracy and test-retest reliability were assessed on MRI data from 372 healthy people aged between 18.4 and 86.2 years (mean 38.7 ± 17.5 years).

**Results:** All packages showed significant correlations between predicted brain age and chronological age (r = 0.66 to 0.97, p < 0.001), with pyment displaying the strongest correlation. The mean absolute error was between 3.56 (pyment) and 9.54 years (ENIGMA). brainageR, pyment, and mccqrnn were superior in terms of reliability (ICC values between 0.94 - 0.98), as well as predicting age progression over a longer time span.

**Conclusion:** Of the six packages, pyment and brainageR consistently showed the highest accuracy and test-retest reliability.
