## Supplementary material for "Prediction of brain age using structural magnetic resonance imaging: A comparison of accuracy and test-retest reliability of publicly available software packages": sup_lit_search_result

### Sheet: Ark1
Method	Accuracy	Model	Features	Data	Datasets	Validation	Pre-Processing Included	Code	Weights	Citation	PMID	Notes
brainageR	MAE = 4.9 years r(age, brain-age) = 0.947 r(age, brain-PAD) = -0.379	Gaussian Process Regression	GM, WM, and CSF maps preprocessed with SPM	3377 subjects, 18-90 years	AIBL, DLBS, GSP, IXI, NKIRSE, OASIS	ICC (within) 0.96-0.99 Linking increased PAD to mortality and accelerated ageing	yes	yes	yes	\cite{Cole2019}	28439103
brainage	r(age-brain-age) = 0.93/0.94	Gradient Tree Boosting	1118 Cortical and subcortical features from Glaser Atlas and Recon-All	45,615 subjects, 3-96 years	Includes ADNI1 and ADNI2 (Unsure if included intraining)	linking to dementia, MCI, MS, and schizophrenia	no	yes	yes	\cite{Kaufmann2019}	31551603	easy extraction of rois using FreeSurfer
DeepBrainNet	MAE = 4.12 years r(age, brain-age) = 0.978	2D CNN, age estimate for each slice (ResNet design)	Raw T1, skull stripped and registered to common atlas	11729 subjects, 3 to 95 years	Includes ADNI1 and ADNI2 (Testing)	increased PAD for MCI and AD patients	yes	yes	yes	\cite{Bashyam2020}	32591831
BrainAgePredictionResNet	MAE = 4.149 years (with transfer learning) MAE = 6.420 (without TL)	3D CNN (ResNet design), Majority Voting	Raw T1 (registered to MNI), WM, GM, and Jacobian Map, age, sex, scanner	12378 subjects, age 18 to 75	UK Biobank, IXI	Association with bad performance in (some) cognitive tests	yes	yes	yes	\cite{Jonsson2019}	31776335	problems using preprocessing
enigma	MAE = 7.49 years r(age, brain-age) = 0.71	Ridge Regression	77 Cortical and Subcortical features from FS	2188 subjects 18–75 years	Enigma MDD cohort	Link to MDD (+1 year) pad to MDD	yes	no	yes	\cite{Han2020}	32424236	access via web-application
UKBiobank_deep_pretrain	MAE = 2.18 years	Simple Fully Convolutional Network (3D CNN)	Raw T1, registered to MNI space	14,503 subjects 44-80 years	UK Biobank		no	yes	for specific age group	\cite{Peng2021}	33197716	only very narrow age range
pyment	MAE = 3.90 years r(age, brain-age) = 0.975	Simple Fully CNN	skull stripped, registered to MNI space raw T1	53542 subjects	no ADNI	associate with diabetes, smoking and alcohol intake	yes	yes	yes	\cite{Leonardsen2022}	35462035
U-NET-for-LocalBrainAge-prediction	MAE = 9.5 years	Voxel wise estimation usinc U-Net (CNN)	WM / GM segmentation and registration to MNI space	3463 subjects	no ADNI	associate with dementia and mci	yes	yes	yes	\cite{Popescu2021}	34966266	Voxel wise brain-age
MCQQR	MAE = 3.45	Monte Carlo dropout composite quantile regression Neural Network	brainmasked T1	10691 subjects	German National Cohort		no	yes	yes	\cite{Hahn2022}	34985964	requires GM masked images
BrainAgingNet	MAE = 2.7	Global-local transformer Deep Learning		8,379 subjects			no	yes	no	\cite{He2022}	34460370	no pre-trained weights and processing pipeline
